# Genome-wide association studies across environmental and genetic contexts reveal complex genetic architecture of symbiotic extended phenotypes

**DOI:** 10.1101/2021.08.03.454976

**Authors:** Rebecca T. Batstone, Hanna Lindgren, Cassandra M. Allsup, Laura A. Goralka, Alex B. Riley, Michael A. Grillo, Amy Marshall-Colon, Katy D. Heath

## Abstract

A goal of modern biology is to develop the genotype-phenotype (G→P) map, a predictive understanding of how genomic information generates trait variation that forms the basis of both natural and managed communities. As microbiome research advances, however, it has become clear that many of these traits are symbiotic extended phenotypes, being governed by genetic variation encoded not only by the host’s own genome, but also by the genomes of myriad cryptic symbionts. Building a reliable G→P map therefore requires accounting for the multitude of interacting genes and even genomes involved in symbiosis. Here we use naturally-occurring genetic variation in 191 strains of the model microbial symbiont *Sinorhizobium meliloti* paired with two genotypes of the host *Medicago truncatula* in four genome-wide association studies to study the genomic architecture of a key symbiotic extended phenotype – partner quality, or the fitness benefit conferred to a host by a particular symbiont genotype, within and across environmental contexts and host genotypes. We define three novel categories of loci in rhizobium genomes that must be accounted for if we want to build a reliable G→P map of partner quality; namely, 1) loci whose identities depend on the environment, 2) those that depend on the host genotype with which rhizobia interact, and 3) universal loci that are likely important in all or most environments.

**IMPORTANCE:** Given the rapid rise of research on how microbiomes can be harnessed to improve host health, understanding the contribution of microbial genetic variation to host phenotypic variation is pressing, and will better enable us to predict the evolution of (and select more precisely for) symbiotic extended phenotypes that impact host health. We uncover extensive context-dependency in both the identity and functions of symbiont loci that control host growth, which makes predicting the genes and pathways important for determining symbiotic outcomes under different conditions more challenging. Despite this context-dependency, we also resolve a core set of universal loci that are likely important in all or most environments, and thus, serve as excellent targets both for genetic engineering and future coevolutionary studies of symbiosis.
