## Supplementary material for "Genome-wide association studies across environmental and genetic contexts reveal complex genetic architecture of symbiotic extended phenotypes": Supp. Dataset S5

### Sheet: DAVID_outputs_combined
Category	Term	Count	%	PValue	Genes	List Total	Pop Hits	Pop Total	Fold Enrichment	Bonferroni	Benjamini	FDR	type
UP_KEYWORDS	Plasmid	169	94.9438	5.98096e-53	Q92V07, Q92Z03, Q92WK1, Q92W27, Q92WK0, Q92UG7, Q92VI6, Q92ZI8, Q92UG9, P58264, Q92UW7, Q92WS1, Q92VY8, Q92VY7, Q92V02, Q92U69, Q92WS4, Q92X44, Q92W17, Q92WR7, Q92X37, Q92ZP0, P09818, Q92VH3, Q92YN6, Q92VH1, Q92WJ2, Q92VH0, Q92XD1, Q92WJ8, Q92WJ7, Q92WJ5, Q92XD4, Q92UF7, Q92VH8, Q92WJ9, Q92XD2, Q92XC9, Q92W13, Q92UN2, Q92WR2, Q92Y46, Q92W04, P28266, Q92W03, P56895, Q92VG1, Q926H2, Q92VG0, Q92W08,…	172	2874	6208	2.12238	3.94743e-51	3.94743e-51	3.94743e-51	GxE_DZA1
INTERPRO	IPR000843:Transcription regulator HTH, LacI	6	3.37079	0.00100849	Q92TX0, Q92VZ0, Q92WI7, Q92TS4, Q92VD1, Q92UN2	154	28	5380	7.48609	0.249911	0.287418	0.287418	GxE_DZA1
SMART	SM00354:HTH_LACI	6	3.37079	0.00263674	Q92TX0, Q92VZ0, Q92WI7, Q92TS4, Q92VD1, Q92UN2	43	28	1155	5.75581	0.0858565	0.0896493	0.0896493	GxE_DZA1
INTERPRO	IPR010982:Lambda repressor-like, DNA-binding domain	7	3.93258	0.00481636	Q92TX0, Q92VZ0, Q92WI7, Q92TS4, Q92VD1, Q92UN2, B3KLY3	154	56	5380	4.36688	0.747407	0.686331	0.686331	GxE_DZA1
UP_KEYWORDS	Transport	24	13.4831	0.00953656	Q92WK1, Q92X37, Q92ZP0, Q92VT8, P09818, P56895, Q92X19, Q92ZM1, Q92ZN7, Q92VD0, Q92WI9, Q92UX0, Q92YB6, Q92WC7, Q930Q1, P56908, Q92V98, Q92W85, Q92WV3, Q92Y93, Q92ZZ2, Q92U26, Q92WS4, Q92W77	172	499	6208	1.73594	0.468703	0.314706	0.314706	GxE_DZA1
KEGG_PATHWAY	sme00190:Oxidative phosphorylation	7	3.93258	0.00958667	Q92ZP0, Q92U27, Q92YN6, P56895, P56908, Q92ZN7, Q92U26	43	79	1765	3.63703	0.306533	0.364294	0.364294	GxE_DZA1
INTERPRO	IPR011990:Tetratricopeptide-like helical	5	2.80899	0.0353826	Q92YL0, Q92W27, Q92VA6, Q92UK5, Q92NW0	154	44	5380	3.96989	0.999965	1	1	GxE_DZA1
GOTERM_BP_DIRECT	GO:0009877~nodulation	4	2.24719	0.0357564	P25200, P28266, P06230, Q52892	68	28	2544	5.34454	0.798526	1	1	GxE_DZA1
UP_KEYWORDS	Electron transport	4	2.24719	0.0370021	Q92ZP0, P09818, Q92ZN7, Q92U26	172	27	6208	5.34711	0.916963	0.456297	0.456297	GxE_DZA1
UP_KEYWORDS	Transmembrane helix	43	24.1573	0.0402559	Q92YQ5, Q92V07, Q92WK1, Q92U27, P56895, Q92VG1, Q92VG0, Q92UK5, Q92ZM1, Q92YM2, Q92WI9, Q92UG9, Q926H9, Q930Q1, Q92X85, Q92W85, Q92U26, Q92U48, Q92V02, Q92WS4, Q92W00, Q92ZR5, Q92WR7, Q92X37, Q92VT8, Q92ZP0, Q92VF1, Q92UH4, Q92YN6, Q92X19, Q92WJ2, Q92WJ7, Q92ZN7, Q92VD0, Q92XD2, Q92VF6, Q92WC7, Q92X91, Q92V98, P06230, Q92Y93, Q92ZZ2, Q92W77	172	1179	6208	1.31637	0.933586	0.456297	0.456297	GxE_DZA1
UP_KEYWORDS	Nodulation	4	2.24719	0.0406278	P25200, P28266, P06230, Q52892	172	28	6208	5.15615	0.935263	0.456297	0.456297	GxE_DZA1
UP_KEYWORDS	Respiratory chain	3	1.68539	0.0482127	Q92ZP0, Q92ZN7, Q92U26	172	13	6208	8.32916	0.961662	0.456297	0.456297	GxE_DZA1
UP_KEYWORDS	Heme	4	2.24719	0.0483951	Q92ZP0, Q92ZN7, Q92U26, Q926H9	172	30	6208	4.8124	0.962144	0.456297	0.456297	GxE_DZA1
INTERPRO	IPR001054:Adenylyl cyclase class-3/4/guanylyl cyclase	4	2.24719	0.0567191	Q92YL0, Q92W27, Q92WJ5, Q92NW0	154	31	5380	4.50775	1	1	1	GxE_DZA1
UP_KEYWORDS	Oxidoreductase	20	11.236	0.0761542	Q92UQ7, Q92VL1, Q92Y46, Q92ZP0, Q92U27, P56895, Q92YN6, Q92ZN7, Q92ZL4, Q92WF7, Q92WX0, Q92XA8, P56908, Q92UW7, Q92VY8, Q92VY7, Q92R77, Q92U26, Q92YX6, Q92V99	172	487	6208	1.48226	0.994635	0.628272	0.628272	GxE_DZA1
INTERPRO	IPR000515:Binding-protein-dependent transport systems inner membrane component	10	5.61798	0.0778109	Q92WC7, Q92VT8, Q92X19, Q92ZM1, Q92V98, Q92W85, Q92ZZ2, Q92VD0, Q92WS4, Q92WI9	154	184	5380	1.89864	1	1	1	GxE_DZA1
GOTERM_CC_DIRECT	GO:0005886~plasma membrane	20	11.236	0.077819	Q92WK1, Q92X37, Q92VT8, P56895, Q92X19, Q92ZM1, Q92ZN7, Q92VD0, Q92WI9, Q92WC7, Q930Q1, P56908, Q92V98, P06230, Q92W85, Q92Y93, Q92ZZ2, Q92WS4, Q92V02, Q92W77	64	471	2146	1.42383	0.651173	0.725728	0.725728	GxE_DZA1
GOTERM_MF_DIRECT	GO:0020037~heme binding	5	2.80899	0.0830552	Q92YQ4, Q92ZP0, Q92ZN7, Q92U26, Q926H9	112	55	3674	2.98214	0.999813	1	1	GxE_DZA1
UP_KEYWORDS	Plasmid	131	94.2446	4.78856e-43	Q92ZQ4, Q92TM3, Q92WK4, Q92WC1, Q92ZI4, Q92WK9, Q92WC0, Q92WK7, P56914, Q92ZH8, Q92YF7, Q930S5, Q92Y62, Q930S8, Q92X40, Q92ZY2, P02962, Q92TM2, Q92TM0, Q92XL1, Q92TL5, Q92XT9, Q92XL0, Q92TL4, Q92TL2, Q92TL9, Q92WJ4, Q92VH7, Q92YN8, Q92YF6, Q92ZX0, Q92ZX7, Q92TL0, Q92V78, Q92ZX5, Q92W98, Q92YV3, Q92ZW9, Q92XK4, Q9EV66, Q7ANR8, Q92XK8, Q92XK7, Q92XC4, Q930Z3, Q92UE7, Q92UE6, Q930Y4, Q92W82, Q92Y40,…	132	2874	6208	2.14369	2.63371e-41	2.63371e-41	2.63371e-41	GxE_DZA3
KEGG_PATHWAY	sme00362:Benzoate degradation	6	4.31655	0.000146592	Q92TM3, Q92TQ6, Q92TM2, Q92YS2, Q92TL0, Q92TM0	38	26	1765	10.7186	0.00875757	0.0087955	0.0087955	GxE_DZA3
GOTERM_BP_DIRECT	GO:0019619~3,4-dihydroxybenzoate catabolic process	3	2.15827	0.00204217	Q92TL9, Q92TM2, Q92TL0	49	4	2544	38.9388	0.0690492	0.065731	0.065731	GxE_DZA3
GOTERM_BP_DIRECT	GO:0055085~transmembrane transport	8	5.7554	0.00375606	Q92YS7, Q930S5, Q930U7, Q92WL5, P25196, Q92WC1, Q92WK7, Q930Z3	49	109	2544	3.81052	0.123404	0.065731	0.065731	GxE_DZA3
KEGG_PATHWAY	sme00071:Fatty acid degradation	4	2.8777	0.0233312	Q92TQ6, Q92YS2, Q92TL0, Q92UE6	38	30	1765	6.19298	0.757429	0.665282	0.665282	GxE_DZA3
INTERPRO	IPR020846:Major facilitator superfamily domain	5	3.59712	0.0301548	Q930S5, Q930U7, Q92WL5, Q92WC1, Q92Y88	111	58	5380	4.17832	0.998232	1	1	GxE_DZA3
SMART	SM00895:SM00895	4	2.8777	0.035157	Q92WM3, Q931B2, Q92WC0, Q930W0	23	39	1155	5.1505	0.511198	0.703139	0.703139	GxE_DZA3
UP_SEQ_FEATURE	domain:4Fe-4S ferredoxin-type 1	2	1.43885	0.036909	Q92YN8, P56914	12	3	884	49.1111	0.793924	0.701387	0.701387	GxE_DZA3
UP_SEQ_FEATURE	domain:4Fe-4S ferredoxin-type 2	2	1.43885	0.036909	Q92YN8, P56914	12	3	884	49.1111	0.793924	0.701387	0.701387	GxE_DZA3
GOTERM_MF_DIRECT	GO:0018578~protocatechuate 3,4-dioxygenase activity	2	1.43885	0.0398828	Q92TM3, Q92TM2	75	2	3674	48.9867	0.937187	1	1	GxE_DZA3
INTERPRO	IPR008920:Fatty acid responsive transcription factor FadR, C-terminal	4	2.8777	0.0446378	Q92WM3, Q931B2, Q92WC0, Q930W0	111	39	5380	4.97112	0.999922	1	1	GxE_DZA3
INTERPRO	IPR011711:GntR, C-terminal	4	2.8777	0.0446378	Q92WM3, Q931B2, Q92WC0, Q930W0	111	39	5380	4.97112	0.999922	1	1	GxE_DZA3
UP_SEQ_FEATURE	metal ion-binding site:Iron-sulfur 2 (4Fe-4S)	2	1.43885	0.048934	Q92YN8, P56914	12	4	884	36.8333	0.878424	0.701387	0.701387	GxE_DZA3
UP_KEYWORDS	Acyltransferase	5	3.59712	0.0523746	Q92TL4, Q92VZ7, P02962, Q92YS2, Q92TL0	132	67	6208	3.50972	0.948118	0.783526	0.783526	GxE_DZA3
KEGG_PATHWAY	sme00280:Valine, leucine and isoleucine degradation	4	2.8777	0.0555768	Q92TQ6, Q92YS2, Q92TL0, Q92UE6	38	42	1765	4.42356	0.967641	0.665282	0.665282	GxE_DZA3
GOTERM_MF_DIRECT	GO:0005506~iron ion binding	4	2.8777	0.057671	Q92YN8, Q92ZX7, Q92ZX5, Q92YC1	75	44	3674	4.45333	0.982389	1	1	GxE_DZA3
INTERPRO	IPR015889:Intradiol ring-cleavage dioxygenase, core	2	1.43885	0.0601037	Q92TM3, Q92TM2	111	3	5380	32.3123	0.999997	1	1	GxE_DZA3
INTERPRO	IPR000627:Intradiol ring-cleavage dioxygenase, C-terminal	2	1.43885	0.0601037	Q92TM3, Q92TM2	111	3	5380	32.3123	0.999997	1	1	GxE_DZA3
INTERPRO	IPR011701:Major facilitator superfamily	4	2.8777	0.0601649	Q930S5, Q930U7, Q92WL5, Q92WC1	111	44	5380	4.40622	0.999997	1	1	GxE_DZA3
KEGG_PATHWAY	sme00624:Polycyclic aromatic hydrocarbon degradation	2	1.43885	0.0616146	Q92TM3, Q92TM2	38	3	1765	30.9649	0.977977	0.665282	0.665282	GxE_DZA3
UP_KEYWORDS	Quinone	3	2.15827	0.0714818	Q9EV66, Q92YN8, P56914	132	21	6208	6.71861	0.983077	0.783526	0.783526	GxE_DZA3
SMART	SM00345:HTH_GNTR	4	2.8777	0.0724325	Q92WM3, Q931B2, Q92WC0, Q930W0	23	52	1155	3.86288	0.777715	0.724325	0.724325	GxE_DZA3
UP_KEYWORDS	Cell membrane	13	9.35252	0.0741789	Q92ZW9, Q92WM0, Q9EV66, Q92XJ0, Q931A5, Q92YN8, Q92XH2, Q92W60, Q92Y62, Q92W61, Q92YP0, Q92W56, Q92ZX5	132	358	6208	1.7078	0.985579	0.783526	0.783526	GxE_DZA3
GOTERM_MF_DIRECT	GO:0008199~ferric iron binding	2	1.43885	0.0781955	Q92TM3, Q92TM2	75	4	3674	24.4933	0.996061	1	1	GxE_DZA3
KEGG_PATHWAY	sme00190:Oxidative phosphorylation	5	3.59712	0.0801453	Q9EV66, Q92YN8, Q92ZX7, P56914, Q92ZX5	38	79	1765	2.93971	0.993345	0.665282	0.665282	GxE_DZA3
UP_SEQ_FEATURE	domain:ABC transporter 1	2	1.43885	0.0841946	Q92W60, Q92W56	12	7	884	21.0476	0.975127	0.724073	0.724073	GxE_DZA3
UP_SEQ_FEATURE	domain:ABC transporter 2	2	1.43885	0.0841946	Q92W60, Q92W56	12	7	884	21.0476	0.975127	0.724073	0.724073	GxE_DZA3
UP_KEYWORDS	Signal	17	12.2302	0.0851065	Q92YS7, Q92TL4, Q92ZS4, Q92ZT4, Q92Y89, Q92WK4, Q92XK7, Q926F2, Q92WL7, Q92YF6, Q930Z3, Q92YC1, Q92YF7, Q92ZT3, Q92UT7, Q92TP4, Q92W55	132	525	6208	1.52289	0.992495	0.783526	0.783526	GxE_DZA3
UP_KEYWORDS	Cell inner membrane	7	5.03597	0.0854755	Q92ZW9, Q92W60, Q9EV66, Q92XJ0, Q92YN8, Q92W56, Q92ZX5	132	145	6208	2.27043	0.992659	0.783526	0.783526	GxE_DZA3
GOTERM_BP_DIRECT	GO:0008152~metabolic process	6	4.31655	0.0905926	Q92WM1, Q92TL2, Q930Q7, Q92YF6, Q92YS2, Q92UE7	49	128	2544	2.43367	0.96398	1	1	GxE_DZA3
INTERPRO	IPR000524:Transcription regulator HTH, GntR	4	2.8777	0.097588	Q92WM3, Q931B2, Q92WC0, Q930W0	111	54	5380	3.59026	1	1	1	GxE_DZA3
INTERPRO	IPR001155:NADH:flavin oxidoreductase/NADH oxidase, N-terminal	2	1.43885	0.0981697	Q92XL1, Q930Q8	111	5	5380	19.3874	1	1	1	GxE_DZA3
PIR_SUPERFAMILY	PIRSF000429:acetyl-CoA acetyltransferase	2	1.43885	0.0992959	Q92YS2, Q92TL0	13	6	697	17.8718	0.683478	1	1	GxE_DZA3
UP_KEYWORDS	Plasmid	87	88.7755	1.91549e-23	Q92Y25, Q92TM5, Q92XM0, Q92XI0, Q92VM5, Q92TM7, Q92WG5, Q92XI4, Q92TI8, Q92ZI1, Q92WC5, Q931A9, Q92XE5, Q931A8, Q930X0, Q02731, Q92X84, Q92VY6, Q930S7, Q92UW5, Q92ZY1, Q92Z43, Q92Z40, Q931D0, Q92YR4, Q92TP6, Q92VL7, Q92Y19, Q92VL6, Q92WJ3, Q92Y17, Q92Y16, Q931D8, Q92YB1, Q930Z8, Q930Z5, Q930R7, Q92ZX1, Q930R5, Q92Y10, Q92ZX6, Q92TP2, Q92W54, Q92W05, Q92VK1, Q92TK1, Q92Y08, Q92TG3, Q92TK7, Q92UM7,…	92	2874	6208	2.04266	8.04506e-22	8.04506e-22	8.04506e-22	GxE_A172
GOTERM_BP_DIRECT	GO:0006351~transcription, DNA-templated	16	16.3265	6.51209e-05	Q92Y17, Q92XG4, Q92WD1, Q7ANN0, Q92TF4, Q92XG7, Q92XE5, Q92XF4, Q930Z5, Q92X84, Q930S7, Q930R5, Q92Y10, Q92W54, Q92TP2, Q92Z40	35	397	2544	2.9294	0.00143168	0.00143266	0.00143266	GxE_A172
UP_KEYWORDS	Transcription regulation	17	17.3469	0.000257	Q92TK7, Q92Y17, Q92XG4, Q92WD1, Q7ANN0, Q92TF4, Q92XG7, Q92XE5, Q92XF4, Q930Z5, Q92X84, Q930S7, Q930R5, Q92Y10, Q92W54, Q92TP2, Q92Z40	92	410	6208	2.79788	0.0107373	0.00309762	0.00309762	GxE_A172
UP_KEYWORDS	DNA-binding	18	18.3673	0.000284739	Q92TK7, Q92Y17, Q92XG4, Q92WD1, Q92XJ5, Q7ANN0, Q92TF4, Q92XG7, Q92XE5, Q92XF4, Q930Z5, Q92X84, Q930S7, Q930R5, Q92Y10, Q92W54, Q92TP2, Q92Z40	92	457	6208	2.65779	0.0118895	0.00309762	0.00309762	GxE_A172
UP_KEYWORDS	Transcription	17	17.3469	0.000295011	Q92TK7, Q92Y17, Q92XG4, Q92WD1, Q7ANN0, Q92TF4, Q92XG7, Q92XE5, Q92XF4, Q930Z5, Q92X84, Q930S7, Q930R5, Q92Y10, Q92W54, Q92TP2, Q92Z40	92	415	6208	2.76417	0.0123158	0.00309762	0.00309762	GxE_A172
KEGG_PATHWAY	sme00360:Phenylalanine metabolism	4	4.08163	0.0126789	Q92Y25, Q92TG3, Q92TG5, Q92XG8	25	37	1765	7.63243	0.399744	0.507157	0.507157	GxE_A172
INTERPRO	IPR008920:Fatty acid responsive transcription factor FadR, C-terminal	4	4.08163	0.0238261	Q930S7, Q930R5, Q92W54, Q92TP2	87	39	5380	6.34247	0.983014	1	1	GxE_A172
INTERPRO	IPR011711:GntR, C-terminal	4	4.08163	0.0238261	Q930S7, Q930R5, Q92W54, Q92TP2	87	39	5380	6.34247	0.983014	1	1	GxE_A172
INTERPRO	IPR011991:Winged helix-turn-helix DNA-binding domain	12	12.2449	0.0258192	Q930Z5, Q92TK7, Q92Y17, Q92X84, Q92WD1, Q930S7, Q930R5, Q92Y10, Q92W54, Q92XF4, Q92TP2, Q92Z40	87	357	5380	2.07862	0.987975	1	1	GxE_A172
GOTERM_MF_DIRECT	GO:0003700~transcription factor activity, sequence-specific DNA binding	11	11.2245	0.0326014	Q930Z5, Q92TK7, Q92Y17, Q92WD1, Q930S7, Q930R5, Q7ANN0, Q92Y10, Q92W54, Q92XF4, Q92TP2	68	286	3674	2.07805	0.809334	0.834865	0.834865	GxE_A172
GOTERM_MF_DIRECT	GO:0003677~DNA binding	17	17.3469	0.0333946	Q92TK1, Q92TK7, Q92Y17, Q92XG4, Q92XJ5, Q92TF4, Q92XG7, Q92XE5, Q92XF4, Q930Z5, Q92X84, Q930S7, Q930R5, Q92Y10, Q92W54, Q92TP2, Q92Z40	68	547	3674	1.67916	0.816996	0.834865	0.834865	GxE_A172
SMART	SM00895:SM00895	4	4.08163	0.0395015	Q930S7, Q930R5, Q92W54, Q92TP2	24	39	1155	4.9359	0.475256	0.632024	0.632024	GxE_A172
KEGG_PATHWAY	sme01120:Microbial metabolism in diverse environments	9	9.18367	0.0503629	Q92Y25, Q92TG3, Q92XI0, Q92Y72, Q92TD4, Q92WH5, Q931D8, Q92TG5, Q92WC5	25	316	1765	2.01076	0.873437	1	1	GxE_A172
INTERPRO	IPR000524:Transcription regulator HTH, GntR	4	4.08163	0.054585	Q930S7, Q930R5, Q92W54, Q92TP2	87	54	5380	4.58067	0.999924	1	1	GxE_A172
COG_ONTOLOGY	Transcription	10	10.2041	0.0583957	Q92XG4, Q92WD1, Q930S7, Q930R5, Q7ANN0, Q92Y10, Q92XG7, Q92XE5, Q92W54, Q92TP2	40	219	1676	1.91324	0.640447	0.905594	0.905594	GxE_A172
GOTERM_MF_DIRECT	GO:0016887~ATPase activity	7	7.14286	0.0630966	Q92VL6, Q930Q2, Q930Y9, Q92PR1, Q92ZS1, Q931A9, Q92XG5	68	156	3674	2.4244	0.961564	1	1	GxE_A172
GOTERM_CC_DIRECT	GO:0016021~integral component of membrane	18	18.3673	0.0634185	Q92KA3, Q92YR4, Q92TP6, Q92VL7, Q92VM5, Q931D8, Q92XK5, Q92WA2, P33698, Q92WD9, Q930Z5, Q92WC6, Q02731, Q92T11, Q92UW5, Q92Z43, Q92TN2, Q92ZX6	23	1274	2146	1.31827	0.407942	0.352185	0.352185	GxE_A172
INTERPRO	IPR016040:NAD(P)-binding domain	9	9.18367	0.0655372	Q92WD9, Q92Y16, Q92WG5, Q92TD4, Q930R7, Q92XI4, Q92XJ9, Q931A8, Q92TF8	87	270	5380	2.0613	0.999989	1	1	GxE_A172
INTERPRO	IPR016162:Aldehyde dehydrogenase, N-terminal	3	3.06122	0.0730332	Q92Y72, Q92WH5, Q92TG5	87	28	5380	6.62562	0.999997	1	1	GxE_A172
SMART	SM00345:HTH_GNTR	4	4.08163	0.0807268	Q930S7, Q930R5, Q92W54, Q92TP2	24	52	1155	3.70192	0.739916	0.645814	0.645814	GxE_A172
UP_SEQ_FEATURE	transmembrane region	3	3.06122	0.0817228	Q02731, Q92UW5, P33698	5	113	884	4.69381	0.696867	1	1	GxE_A172
INTERPRO	IPR016163:Aldehyde dehydrogenase, C-terminal	3	3.06122	0.082361	Q92Y72, Q92WH5, Q92TG5	87	30	5380	6.18391	1	1	1	GxE_A172
INTERPRO	IPR015590:Aldehyde dehydrogenase domain	3	3.06122	0.082361	Q92Y72, Q92WH5, Q92TG5	87	30	5380	6.18391	1	1	1	GxE_A172
INTERPRO	IPR027417:P-loop containing nucleoside triphosphate hydrolase	11	11.2245	0.0854141	Q92K13, Q92VL6, Q930Q2, Q930Y9, Q92PR1, Q92XW4, Q92XJ5, Q92ZS1, Q931A9, Q92XG5, P33698	87	385	5380	1.76683	1	1	1	GxE_A172
GOTERM_CC_DIRECT	GO:0005886~plasma membrane	9	9.18367	0.0880461	Q92WC8, Q92YR4, Q92WC6, Q92VL7, Q02731, Q92VM5, Q92UW5, Q92TN2, P33698	23	471	2146	1.78289	0.521609	0.352185	0.352185	GxE_A172
INTERPRO	IPR003593:AAA+ ATPase domain	8	8.16327	0.0909455	Q92VL6, Q930Q2, Q930Y9, Q92PR1, Q92XW4, Q92ZS1, Q931A9, Q92XG5	87	242	5380	2.04427	1	1	1	GxE_A172
GOTERM_BP_DIRECT	GO:0006355~regulation of transcription, DNA-templated	6	6.12245	0.0910248	Q92XG4, Q92X84, Q92TF4, Q92XG7, Q92XE5, Q92Z40	35	182	2544	2.39623	0.877498	1	1	GxE_A172
INTERPRO	IPR016161:Aldehyde/histidinol dehydrogenase	3	3.06122	0.0920325	Q92Y72, Q92WH5, Q92TG5	87	32	5380	5.79741	1	1	1	GxE_A172
UP_KEYWORDS	Plasmid	67	91.7808	5.61407e-23	Q92VM4, Q92VI0, Q92X46, Q92VM8, Q92VI2, Q7ANP4, Q92YG0, Q926F6, Q92WB6, Q92X01, Q92X00, Q92ZL3, Q92WR9, Q92XD3, Q92WZ3, Q92WA9, Q92WZ8, Q92VT3, Q92TX7, Q92WZ5, Q92UN1, Q92YV5, Q92Y97, P06236, Q92UM5, Q92X27, Q92UM4, Q92X26, Q92UM3, Q92X69, Q92ZW8, Q92X24, Q92UQ6, Q92UI9, Q926H5, Q92XB9, Q92X62, Q92X23, Q92X22, Q92WQ1, Q92WU5, Q92X21, Q92W87, Q92X59, Q926G2, Q92YL3, Q92VJ9, Q92XF2, Q92XF1, Q930Y3,…	67	2874	6208	2.16006	1.7965e-21	1.7965e-21	1.7965e-21	GxE_A174
INTERPRO	IPR006680:Amidohydrolase 1	3	4.10959	0.0306498	Q92X24, Q92YG0, Q92WQ1	63	24	5380	10.6746	0.960736	1	1	GxE_A174
COG_ONTOLOGY	Carbohydrate transport and metabolism	6	8.21918	0.0510153	Q926B8, Q92X46, Q926G2, Q92YX3, Q92UN1, Q92YX7	28	129	1676	2.78405	0.437851	0.510153	0.510153	GxE_A174
INTERPRO	IPR017871:ABC transporter, conserved site	6	8.21918	0.0597711	Q92VM4, Q92X51, Q92ZZ3, Q92XF6, Q92YX7, Q92X21	63	184	5380	2.78468	0.998355	1	1	GxE_A174
GOTERM_CC_DIRECT	GO:0043190~ATP-binding cassette (ABC) transporter complex	4	5.47945	0.0707577	Q92XF6, Q92YX7, Q92X54, Q92W87	24	91	2146	3.9304	0.444055	0.566061	0.566061	GxE_A174
INTERPRO	IPR008928:Six-hairpin glycosidase-like	2	2.73973	0.0779752	Q92X46, Q92UN1	63	7	5380	24.3991	0.999785	1	1	GxE_A174
INTERPRO	IPR012310:DNA ligase, ATP-dependent, central	2	2.73973	0.0886146	Q92VT3, Q92XF1	63	8	5380	21.3492	0.999936	1	1	GxE_A174
INTERPRO	IPR012309:DNA ligase, ATP-dependent, C-terminal	2	2.73973	0.0886146	Q92VT3, Q92XF1	63	8	5380	21.3492	0.999936	1	1	GxE_A174
INTERPRO	IPR003439:ABC transporter-like	6	8.21918	0.0889218	Q92VM4, Q92X51, Q92ZZ3, Q92XF6, Q92YX7, Q92X21	63	207	5380	2.47527	0.999938	1	1	GxE_A174
GOTERM_MF_DIRECT	GO:0003910~DNA ligase (ATP) activity	2	2.73973	0.0919712	Q92VT3, Q92XF1	45	8	3674	20.4111	0.985665	1	1	GxE_A174
UP_KEYWORDS	Plasmid	28	96.5517	8.72635e-10	Q92ZS6, Q92TM4, Q92WS7, Q92W69, Q92ZM2, Q92WK3, Q92WC4, Q92XE3, Q92W81, Q930S3, Q92U85, Q92W83, Q92ZW6, Q92ZS2, Q92YQ0, Q92Y59, Q92ZP2, Q92YN5, Q92XL3, Q92YN7, Q92ZJ2, Q92WB4, Q92VF7, Q92YX0, Q92VX0, Q92U75, Q92U74, Q92W32	28	2874	6208	2.16006	1.30895e-08	1.30895e-08	1.30895e-08	GxG_DZA
GOTERM_MF_DIRECT	GO:0003700~transcription factor activity, sequence-specific DNA binding	5	17.2414	0.0246965	Q92ZP2, Q92W69, Q92XL3, Q92U75, Q92W83	16	286	3674	4.01442	0.346303	0.41984	0.41984	GxG_DZA
GOTERM_BP_DIRECT	GO:0006520~cellular amino acid metabolic process	2	6.89655	0.042481	Q930S3, Q92WC4	12	10	2544	42.4	0.262042	0.272874	0.272874	GxG_DZA
INTERPRO	IPR005119:LysR, substrate-binding	3	10.3448	0.0568912	Q92W69, Q92XL3, Q92U75	24	91	5380	7.39011	0.964517	1	1	GxG_DZA
INTERPRO	IPR000847:Transcription regulator HTH, LysR	3	10.3448	0.0613999	Q92W69, Q92XL3, Q92U75	24	95	5380	7.07895	0.972998	1	1	GxG_DZA
INTERPRO	IPR011991:Winged helix-turn-helix DNA-binding domain	5	17.2414	0.0619728	Q92ZP2, Q92W69, Q92XL3, Q92U75, Q92W83	24	357	5380	3.13959	0.973922	1	1	GxG_DZA
GOTERM_BP_DIRECT	GO:0006351~transcription, DNA-templated	5	17.2414	0.0779639	Q92ZP2, Q92W69, Q92XL3, Q92U75, Q92W83	12	397	2544	2.67003	0.433454	0.272874	0.272874	GxG_DZA
KEGG_PATHWAY	sme01220:Degradation of aromatic compounds	2	6.89655	0.0947505	Q92WS7, Q92TM4	7	29	1765	17.3892	0.833341	1	1	GxG_DZA
UP_KEYWORDS	Transcription regulation	5	17.2414	0.0988355	Q92ZP2, Q92W69, Q92XL3, Q92U75, Q92W83	28	410	6208	2.70383	0.790076	0.498984	0.498984	GxG_DZA
UP_KEYWORDS	Plasmid	17	94.4444	4.35308e-06	Q931E0, P33702, Q931B5, Q92XM8, P58226, Q92XF0, Q92XE6, P33700, Q930Y1, Q92XF5, Q92XD7, Q930R2, Q930S2, Q930T3, Q92W84, Q92WY9, Q92W66	17	2874	6208	2.16006	0.000126232	0.000126239	0.000126239	GxG_A17
UP_KEYWORDS	Selenium	2	11.1111	0.00771329	Q931E0, P58226	17	3	6208	243.451	0.201126	0.111843	0.111843	GxG_A17
GOTERM_MF_DIRECT	GO:0016757~transferase activity, transferring glycosyl groups	2	11.1111	0.0417051	P33702, P33700	14	12	3674	43.7381	0.535501	0.750692	0.750692	GxG_A17
INTERPRO	IPR001173:Glycosyl transferase, family 2	2	11.1111	0.0433921	P33702, P33700	15	17	5380	42.1961	0.875693	1	1	GxG_A17
UP_KEYWORDS	Exopolysaccharide synthesis	2	11.1111	0.0625964	P33702, P33700	17	25	6208	29.2141	0.846584	0.605099	0.605099	GxG_A17
UP_KEYWORDS	Plasmid	55	91.6667	6.63278e-19	Q92ZU8, Q92ZU7, Q92X47, Q92ZU6, Q92VM1, Q92ZU5, Q92ZI3, Q92XE1, Q92XI9, Q92ZH9, Q92YF8, Q92XD6, Q930W2, Q92ZY4, Q92ZU0, Q92VM0, Q92W68, Q92ZU4, Q92ZU2, Q92ZY5, Q92ZU1, Q92ZT5, Q931D5, Q92WF0, Q92ZT8, Q92VL9, Q931D7, Q930Z7, Q930R3, Q02729, Q930R9, Q92ZW7, Q92YM8, Q92YM7, Q931C6, Q926H4, Q92ZK3, Q92UY0, Q92W80, Q930Q5, Q92VN3, Q92TN4, Q92ZR8, Q92WD2, Q92VJ8, Q92ZJ6, Q930T2, Q930X6, Q92XE9, Q930X3,…	55	2874	6208	2.16006	2.91842e-17	2.91842e-17	2.91842e-17	universal
INTERPRO	IPR011990:Tetratricopeptide-like helical	5	8.33333	0.000630923	Q92ZU8, Q92YF8, Q92ZY4, Q92YM8, Q92W68	50	44	5380	12.2273	0.0694206	0.0719252	0.0719252	universal
INTERPRO	IPR013026:Tetratricopeptide repeat-containing domain	4	6.66667	0.00159335	Q92ZU8, Q92YF8, Q92ZY4, Q92W68	50	26	5380	16.5538	0.166221	0.0908211	0.0908211	universal
UP_KEYWORDS	Transmembrane helix	18	30	0.0189632	Q92ZU8, Q92ZU7, Q92ZU6, Q92ZU5, Q92ZW7, Q92ZI3, Q92XI9, Q930X6, Q92ZH9, Q930X3, Q930W2, Q92VZ4, Q930R3, Q92ZZ5, Q92ZY4, Q92ZU0, Q92ZU2, Q02729	55	1179	6208	1.72325	0.569322	0.417191	0.417191	universal
UP_KEYWORDS	Transmembrane	18	30	0.0407353	Q92ZU8, Q92ZU7, Q92ZU6, Q92ZU5, Q92ZW7, Q92ZI3, Q92XI9, Q930X6, Q92ZH9, Q930X3, Q930W2, Q92VZ4, Q930R3, Q92ZZ5, Q92ZY4, Q92ZU0, Q92ZU2, Q02729	55	1284	6208	1.58233	0.839567	0.597451	0.597451	universal
GOTERM_MF_DIRECT	GO:0004160~dihydroxy-acid dehydratase activity	2	3.33333	0.0454469	Q92X47, Q930R9	35	5	3674	41.9886	0.812585	1	1	universal
INTERPRO	IPR011014:Mechanosensitive ion channel MscS, transmembrane-2	2	3.33333	0.0534418	Q92ZH9, Q92ZW7	50	6	5380	35.8667	0.998091	0.831295	0.831295	universal
INTERPRO	IPR027417:P-loop containing nucleoside triphosphate hydrolase	8	13.3333	0.0577851	Q92UY0, Q92VN3, Q92TN4, Q931D5, Q92VZ4, Q92ZI3, Q92ZU4, Q92W78	50	385	5380	2.23584	0.99887	0.831295	0.831295	universal
INTERPRO	IPR000581:Dihydroxy-acid/6-phosphogluconate dehydratase	2	3.33333	0.0620725	Q92X47, Q930R9	50	7	5380	30.7429	0.999328	0.831295	0.831295	universal
UP_KEYWORDS	Membrane	18	30	0.0682745	Q92ZU8, Q92ZU7, Q92ZU6, Q92ZU5, Q92ZW7, Q92ZI3, Q92XI9, Q930X6, Q92ZH9, Q930X3, Q930W2, Q92VZ4, Q930R3, Q92ZZ5, Q92ZY4, Q92ZU0, Q92ZU2, Q02729	55	1367	6208	1.48625	0.955468	0.75102	0.75102	universal
INTERPRO	IPR011066:Mechanosensitive ion channel MscS, C-terminal	2	3.33333	0.0706261	Q92ZH9, Q92ZW7	50	8	5380	26.9	0.999764	0.831295	0.831295	universal
INTERPRO	IPR006685:Mechanosensitive ion channel MscS	2	3.33333	0.0706261	Q92ZH9, Q92ZW7	50	8	5380	26.9	0.999764	0.831295	0.831295	universal
INTERPRO	IPR014757:Transcription regulator IclR, C-terminal	2	3.33333	0.0706261	Q92ZR8, Q92VL9	50	8	5380	26.9	0.999764	0.831295	0.831295	universal
INTERPRO	IPR002549:Uncharacterised protein family UPF0118	2	3.33333	0.0706261	Q92ZU7, Q930X3	50	8	5380	26.9	0.999764	0.831295	0.831295	universal
KEGG_PATHWAY	sme02030:Bacterial chemotaxis	3	5	0.0785249	Q92XE1, Q92YM8, Q92YM7	17	52	1765	5.98982	0.847552	0.971149	0.971149	universal
INTERPRO	IPR010920:Like-Sm (LSM) domain	2	3.33333	0.0791033	Q92ZH9, Q92ZW7	50	9	5380	23.9111	0.999917	0.831295	0.831295	universal
KEGG_PATHWAY	sme02020:Two-component system	4	6.66667	0.0844477	Q930X6, Q92YM8, Q92YM7, Q92XI9	17	117	1765	3.54952	0.868565	0.971149	0.971149	universal
INTERPRO	IPR005471:Transcription regulator IclR, N-terminal	2	3.33333	0.0875047	Q92ZR8, Q92VL9	50	10	5380	21.52	0.999971	0.831295	0.831295	universal
INTERPRO	IPR015928:Aconitase/3-isopropylmalate dehydratase, swivel	2	3.33333	0.0875047	Q92X47, Q930R9	50	10	5380	21.52	0.999971	0.831295	0.831295	universal
SMART	SM00346:HTH_ICLR	2	3.33333	0.0995828	Q92ZR8, Q92VL9	16	8	1155	18.0469	0.715995	1	1	universal
UP_KEYWORDS	Plasmid	87	93.5484	8.61029e-30	Q92ZU8, Q92TM5, Q92W27, Q92V49, Q92W69, Q92ZI0, Q92WK9, Q92ZI3, Q92XE1, P56914, P58338, Q92WG8, Q92XI9, Q92XE4, Q92XE3, Q92XD9, Q92XD8, Q92XD7, Q92WB5, Q92W60, Q92VY8, Q92ZU0, Q92XU1, Q92W63, Q92X83, Q92ZY1, Q92W68, Q92W67, Q92W66, Q92W22, Q926I0, Q92TL4, Q92ZT6, Q92W58, Q92VT8, Q92ZT4, Q92VL5, Q92VH0, Q92ZT8, Q92WZ3, Q930R3, Q92X74, Q92ZX3, Q92TP0, Q92WR4, Q92W56, Q92TL0, Q92TP3, Q930R9, Q92W49,…	87	2874	6208	2.16006	4.73566e-28	4.73566e-28	4.73566e-28	plasticity
INTERPRO	IPR013026:Tetratricopeptide repeat-containing domain	4	4.30108	0.00621316	Q92ZU8, Q92W27, Q92TP0, Q92W68	80	26	5380	10.3462	0.694004	1	1	plasticity
INTERPRO	IPR011990:Tetratricopeptide-like helical	4	4.30108	0.0262199	Q92ZU8, Q92W27, Q92TP0, Q92W68	80	44	5380	6.11364	0.993579	1	1	plasticity
SMART	SM00028:TPR	3	3.22581	0.0274511	Q92W27, Q92TP0, Q92W68	23	14	1155	10.7609	0.457934	0.603924	0.603924	plasticity
INTERPRO	IPR005053:MobA/MobL protein	2	2.15054	0.0291551	Q92VN3, Q92ZI0	80	2	5380	67.25	0.996382	1	1	plasticity
INTERPRO	IPR014136:Ti-type conjugative transfer relaxase TraA	2	2.15054	0.0291551	Q92VN3, Q92ZI0	80	2	5380	67.25	0.996382	1	1	plasticity
UP_KEYWORDS	Lyase	7	7.52688	0.0291854	Q92W27, Q92WB5, Q92ZT8, Q92WT2, Q92X83, P58338, Q930R9	87	169	6208	2.95559	0.803892	0.724371	0.724371	plasticity
INTERPRO	IPR019734:Tetratricopeptide repeat	3	3.22581	0.030977	Q92W27, Q92TP0, Q92W68	80	19	5380	10.6184	0.997468	1	1	plasticity
UP_KEYWORDS	NAD	5	5.37634	0.0395112	Q92WA3, P56914, P58338, Q92TP3, Q9X4Y0	87	93	6208	3.83636	0.891087	0.724371	0.724371	plasticity
INTERPRO	IPR002925:Dienelactone hydrolase	2	2.15054	0.0574706	Q92XD7, Q92V49	80	4	5380	33.625	0.999987	1	1	plasticity
GOTERM_MF_DIRECT	GO:0004016~adenylate cyclase activity	3	3.22581	0.0597771	Q92W27, Q92WT2, Q92X83	65	23	3674	7.37258	0.989551	1	1	plasticity
UP_KEYWORDS	Sugar transport	3	3.22581	0.0680842	Q92W60, Q92XE1, Q92W56	87	31	6208	6.90545	0.979312	0.936157	0.936157	plasticity
UP_SEQ_FEATURE	domain:ABC transporter 2	2	2.15054	0.0768005	Q92W60, Q92W56	11	7	884	22.961	0.909037	1	1	plasticity
UP_SEQ_FEATURE	domain:ABC transporter 1	2	2.15054	0.0768005	Q92W60, Q92W56	11	7	884	22.961	0.909037	1	1	plasticity
COG_ONTOLOGY	Carbohydrate transport and metabolism	6	6.45161	0.0937654	Q92TM5, Q92W60, Q92U09, Q92XE1, Q92W66, Q9X4Y0	33	129	1676	2.36223	0.693177	1	1	plasticity
PIR_SUPERFAMILY	PIRSF006060:amino acid transporter	2	2.15054	0.0966084	Q92ZT6, Q92ZU0	11	7	697	18.1039	0.637957	0.966084	0.966084	plasticity
INTERPRO	IPR002293:Amino acid/polyamine transporter I	2	2.15054	0.0984218	Q92ZT6, Q92ZU0	80	7	5380	19.2143	1	1	1	plasticity

### Sheet: README
column	description
	indicates significance
Category	category of term, according to DAVID classification system
Term	term description
Count	number of hits for particular term
%	percent hits for each term, out of the total genes in the list
PValue	uncorrected p-value, representing the EASE Score (a Modified Fisher Exact P-value)
Genes	codes for genes falling into each term
List Total	total number of genes in the list
Pop Hits	total number of genes in that pathway/category in the genome
Pop Total	total number of genes in the genome
Fold Enrichment	relative to total genes in the genome
Bonferroni	bonferroni-corrected p-value
Benjamini	benjamini-corrected p-value
FDR	false discovery rate-corrected p-value
type	focal gene category of this study (GxE: 4 cats; GxG: 2 cats; universal; plasticity)
